# The evolution of host resistance to a virus is determined by resources, historical contingency, and time scale

**DOI:** 10.1101/2022.09.08.507185

**Authors:** Elisa Visher, Hannah Mahjoub, Khadija Soufi, Nilbert Pascual, Vivian Hoang, Lewis J. Bartlett, Katherine Roberts, Sean Meaden, Mike Boots

## Abstract

Hosts can often evolve resistance to parasites (and other stressors), but such resistance is generally thought to be constrained by trade-offs with other traits. These trade-offs determine the host’s optimal resistance strategy and whether resistance cycles, diversifies, and/or is maintained in the absence of parasite. However, trade-offs are often inconsistently measured across experiments and can depend on environmental conditions. Here, we extend a selection experiment evolving resistance to viral infection under variable resource quality in the *Plodia interpunctella* model system to explore the evolutionary conditions leading to an incongruent earlier measurement of costless resistance. We find that environmental resource quality, historical contingency, and the time scale of selection all affect trade-offs in our long-term selection experiment. Specifically, populations selected for resistance with the dual stressor of low resource quality are slowed, but not prevented, from evolving resistance. Second, variation in starting populations or early sampled adaptations led to contingency towards context-dependent resistance. Finally, some costs to resistance observed at early time points were compensated over longer evolutionary time scales. Our work therefore informs perspectives for the predictability of adaptation and how variation in specific evolutionary conditions can alter the evolutionary trajectories of a population towards costly or costless resistance strategies.
