## Supplemental Model Tables for "The evolution of host resistance to a virus is determined by resources, historical contingency, and time scale"

### Sheet: Sheet1
	Question	Anova Table	GLMM Summary	Correlations (Cont. from GLMM summary, if applicable)
M1	Does 'Treatment' predict proportions infected in the Common Garden assays at the Early time point?
M2	Does 'Evolution Food Type' or 'Control/Virus' predict proportions infected in the Common Garden assays at the Early time point?
M3	Does ''Treatment' predict proportions infected in the Home Food assays at the Early time point?
M4	Does 'Evolution Food Type' or 'Control/Virus' predict proportions infected in the Home Food assays at the Early time point?
M5	Does 'Treatment' predict proportions infected in the Common Garden assays at the End time point?
M6	Does 'Evolution Food Type' or 'Control/Virus' predict proportions infected in the Common Garden assays at the End time point?
M7	Does 'Treatment' predict proportions infected in the Home assays at the End time point?
M8	Does 'Evolution Food Type' or 'Control/Virus' predict proportions infected in the Home assays at the End time point?
M9	Does 'Treatment' predict the change in resistance between Early and End time points in the Home assays?
M10	Does 'Treatment' predict the change in resistance between Early and End time points in the Common Garden assays?
M11	Does 'Evolution Food Type' or 'Control/Virus' predict growth rate in the Common Garden assays at the Early time point?
M12	Does Treatment predict growth rate in the Common Garden assays at the Early time point?
M13	Does 'Evolution Food Type' or 'Control/Virus' predict growth rate in the Home assays at the Early time point?
M14	Does Treatment predict growth rate in the Home assays at the Early time point?
M15	Does 'Evolution Food Type' or 'Control/Virus' predict growth rate in the Common Garden assays at the End time point?
M16	Does Treatment predict growth rate in the Common Garden assays at the End time point?
M17	Does 'Evolution Food Type' or 'Control/Virus' predict growth rate in the Home assays at the End time point?
M18	Does Treatment predict growth rate in the Home assays at the End time point?
M19	Does Treatment predict the change in growth rate on Home food?
M20	Does Treatment predict the change in growth rate on Standard food?
M21	Does suceptbility predict growth rate on home food and does this differ by treatment or time point?
M22	Does suceptbility predict growth rate on Common garden food and does this differ by treatment or time point?
